# Dual PD-L1/TIGIT blockade induces PNAd⁺ HEV-like vessels and CD62L⁺ lymphocyte recruitment, driving rhabdoid tumor rejection

**DOI:** 10.64898/2025.12.15.692132

**Authors:** Stéphanie Fitte-Duval, Sofia Cavada Silva, Rafael Mena-Osuna, Owen Hoare, Leticia Laura Niborski, Jordan Denizeau, Laëtitia Lesage, Wilfrid Richer, Christine Sedlik, Kévin Beccaria, Maëva Veyssière, Rachida Bouarich-Bourimi, Jérémie Goldstein, Federico Marziali, Jimena Tosello Boari, Julien Masliah-Planchon, Zhi-Yan Han, Dario Rocha, Mylène Bohec, Sylvain Baulande, Joshua J. Waterfall, Valeria Manriquez, Franck Bourdeaut, Eliane Piaggio

## Abstract

Rhabdoid tumors (RTs) are aggressive pediatric malignancies with poor prognosis and limited immunotherapy options. Here, we investigate the therapeutic potential of combined PD-L1 (Programmed cell death ligand 1) and TIGIT (T cell immunoreceptor with Ig and ITIM domains) immune checkpoint blockade in RTs using a preclinical murine model that recapitulates key features of human ATRT (Atypical teratoid rhabdoid tumors) subtypes. Transcriptomic analyses of human and murine RTs reveal co-expression of TIGIT and PD-1 (Programmed cell death 1) pathway components and their ligands, particularly in immune-infiltrated subtypes, supporting a rationale for dual blockade. Combination therapy induces complete tumor regression, prolongs survival, and reprograms the tumor immune microenvironment by enriching CD62L⁺ naïve and central memory T cells and promoting selective T-cell clonal expansion. Notably, dual blockade initiates PNAd⁺ (Peripheral node addressin) high endothelial venule (HEV)-like structures, associated with focal lymphocyte clustering and enhanced immune cell recruitment. These findings reveal a mechanistic link between vascular remodeling and immune infiltration and support dual TIGIT and PD-L1 inhibition as a promising immunotherapeutic strategy for RTs.
