## Supplementary material for "Dual PD-L1/TIGIT blockade induces PNAd⁺ HEV-like vessels and CD62L⁺ lymphocyte recruitment, driving rhabdoid tumor rejection": Data Supplementary 1

### Sheet: Hu_bulkRNAseq_Fig1B
Figure	Patient_ID	subdiagnosis	cell_type	reference
Fig. 1B	ATRT_MYC_1	ATRT-MYC	All_cells	DEPOSIT ONGOING
Fig. 1B	ATRT_MYC_2	ATRT-MYC	All_cells	DEPOSIT ONGOING
Fig. 1B	ATRT_MYC_3	ATRT-MYC	All_cells	DEPOSIT ONGOING
Fig. 1B	ATRT_MYC_4	ATRT-MYC	All_cells	DEPOSIT ONGOING
Fig. 1B	ATRT_MYC_5	ATRT-MYC	All_cells	DEPOSIT ONGOING
Fig. 1B	ATRT_MYC_6	ATRT-MYC	All_cells	DEPOSIT ONGOING
Fig. 1B	ATRT_MYC_7	ATRT-MYC	All_cells	DEPOSIT ONGOING
Fig. 1B	ATRT_MYC_8	ATRT-MYC	All_cells	DEPOSIT ONGOING
Fig. 1B	ATRT_MYC_9	ATRT-MYC	All_cells	DEPOSIT ONGOING
Fig. 1B	ATRT_MYC_10	ATRT-MYC	All_cells	DEPOSIT ONGOING
Fig. 1B	ATRT_MYC_11	ATRT-MYC	All_cells	DEPOSIT ONGOING
Fig. 1B	ATRT_MYC_12	ATRT-MYC	All_cells	DEPOSIT ONGOING
Fig. 1B	ATRT_MYC_13	ATRT-MYC	All_cells	DEPOSIT ONGOING
Fig. 1B	ATRT_MYC_14	ATRT-MYC	All_cells	DEPOSIT ONGOING
Fig. 1B	ATRT_MYC_15	ATRT-MYC	All_cells	DEPOSIT ONGOING
Fig. 1B	ATRT_MYC_16	ATRT-MYC	All_cells	DEPOSIT ONGOING
Fig. 1B	ATRT_MYC_17	ATRT-MYC	All_cells	DEPOSIT ONGOING
Fig. 1B	ATRT_MYC_18	ATRT-MYC	All_cells	DEPOSIT ONGOING
Fig. 1B	ATRT_MYC_19	ATRT-MYC	All_cells	DEPOSIT ONGOING
Fig. 1B	ATRT_MYC_20	ATRT-MYC	All_cells	DEPOSIT ONGOING
Fig. 1B	ATRT_SHH_1	ATRT-SHH	All_cells	DEPOSIT ONGOING
Fig. 1B	ATRT_SHH_2	ATRT-SHH	All_cells	DEPOSIT ONGOING
Fig. 1B	ATRT_SHH_3	ATRT-SHH	All_cells	DEPOSIT ONGOING
Fig. 1B	ATRT_SHH_4	ATRT-SHH	All_cells	DEPOSIT ONGOING
Fig. 1B	ATRT_SHH_5	ATRT-SHH	All_cells	DEPOSIT ONGOING
Fig. 1B	ATRT_SHH_6	ATRT-SHH	All_cells	DEPOSIT ONGOING
Fig. 1B	ATRT_SHH_7	ATRT-SHH	All_cells	DEPOSIT ONGOING
Fig. 1B	ATRT_SHH_8	ATRT-SHH	All_cells	DEPOSIT ONGOING
Fig. 1B	ATRT_SHH_9	ATRT-SHH	All_cells	DEPOSIT ONGOING
Fig. 1B	ATRT_SHH_10	ATRT-SHH	All_cells	DEPOSIT ONGOING
Fig. 1B	ATRT_SHH_11	ATRT-SHH	All_cells	DEPOSIT ONGOING
Fig. 1B	ATRT_SHH_12	ATRT-SHH	All_cells	DEPOSIT ONGOING
Fig. 1B	ATRT_SHH_13	ATRT-SHH	All_cells	DEPOSIT ONGOING
Fig. 1B	ATRT_SHH_14	ATRT-SHH	All_cells	DEPOSIT ONGOING
Fig. 1B	ATRT_SHH_15	ATRT-SHH	All_cells	DEPOSIT ONGOING
Fig. 1B	ATRT_SHH_16	ATRT-SHH	All_cells	DEPOSIT ONGOING
Fig. 1B	ATRT_SHH_17	ATRT-SHH	All_cells	DEPOSIT ONGOING
Fig. 1B	ATRT_SHH_18	ATRT-SHH	All_cells	DEPOSIT ONGOING
Fig. 1B	ATRT_SHH_19	ATRT-SHH	All_cells	DEPOSIT ONGOING
Fig. 1B	ATRT_SHH_20	ATRT-SHH	All_cells	DEPOSIT ONGOING
Fig. 1B	ATRT_SHH_21	ATRT-SHH	All_cells	DEPOSIT ONGOING
Fig. 1B	ATRT_SHH_22	ATRT-SHH	All_cells	DEPOSIT ONGOING
Fig. 1B	ATRT_SHH_23	ATRT-SHH	All_cells	DEPOSIT ONGOING
Fig. 1B	ATRT_SHH_24	ATRT-SHH	All_cells	DEPOSIT ONGOING
Fig. 1B	ATRT_SHH_25	ATRT-SHH	All_cells	DEPOSIT ONGOING
Fig. 1B	ATRT_SHH_26	ATRT-SHH	All_cells	DEPOSIT ONGOING
Fig. 1B	ATRT_TYR_1	ATRT-TYR	All_cells	DEPOSIT ONGOING
Fig. 1B	ATRT_TYR_2	ATRT-TYR	All_cells	DEPOSIT ONGOING
Fig. 1B	ATRT_TYR_3	ATRT-TYR	All_cells	DEPOSIT ONGOING
Fig. 1B	ATRT_TYR_4	ATRT-TYR	All_cells	DEPOSIT ONGOING
Fig. 1B	ATRT_TYR_5	ATRT-TYR	All_cells	DEPOSIT ONGOING
Fig. 1B	ATRT_TYR_6	ATRT-TYR	All_cells	DEPOSIT ONGOING
Fig. 1B	ATRT_TYR_7	ATRT-TYR	All_cells	DEPOSIT ONGOING
Fig. 1B	ATRT_TYR_8	ATRT-TYR	All_cells	DEPOSIT ONGOING
Fig. 1B	ATRT_TYR_9	ATRT-TYR	All_cells	DEPOSIT ONGOING
Fig. 1B	ATRT_TYR_10	ATRT-TYR	All_cells	DEPOSIT ONGOING
Fig. 1B	ECRT_1	ECRT	All_cells	DEPOSIT ONGOING
Fig. 1B	ECRT_2	ECRT	All_cells	DEPOSIT ONGOING
Fig. 1B	ECRT_3	ECRT	All_cells	DEPOSIT ONGOING
Fig. 1B	ECRT_4	ECRT	All_cells	DEPOSIT ONGOING
Fig. 1B	ECRT_5	ECRT	All_cells	DEPOSIT ONGOING
Fig. 1B	ECRT_6	ECRT	All_cells	DEPOSIT ONGOING
Fig. 1B	ECRT_7	ECRT	All_cells	DEPOSIT ONGOING
Fig. 1B	ECRT_8	ECRT	All_cells	DEPOSIT ONGOING
Fig. 1B	ECRT_9	ECRT	All_cells	DEPOSIT ONGOING
Fig. 1B	ECRT_10	ECRT	All_cells	DEPOSIT ONGOING
Fig. 1B	ECRT_11	ECRT	All_cells	DEPOSIT ONGOING
Fig. 1B	ECRT_12	ECRT	All_cells	DEPOSIT ONGOING
Fig. 1B	ECRT_13	ECRT	All_cells	DEPOSIT ONGOING
Fig. 1B	ECRT_14	ECRT	All_cells	DEPOSIT ONGOING
Fig. 1B	ECRT_15	ECRT	All_cells	DEPOSIT ONGOING
Fig. 1B	ECRT_16	ECRT	All_cells	DEPOSIT ONGOING
Fig. 1B	ECRT_17	ECRT	All_cells	DEPOSIT ONGOING
Fig. 1B	ECRT_18	ECRT	All_cells	DEPOSIT ONGOING
Fig. 1B	ECRT_19	ECRT	All_cells	DEPOSIT ONGOING
Fig. 1B	ECRT_20	ECRT	All_cells	DEPOSIT ONGOING
Fig. 1B	ECRT_21	ECRT	All_cells	DEPOSIT ONGOING
Fig. 1B	ECRT_22	ECRT	All_cells	DEPOSIT ONGOING
Fig. 1B	ECRT_23	ECRT	All_cells	DEPOSIT ONGOING
Fig. 1B	ECRT_24	ECRT	All_cells	DEPOSIT ONGOING
Fig. 1B	ECRT_25	ECRT	All_cells	DEPOSIT ONGOING
Fig. 1B	ECRT_26	ECRT	All_cells	DEPOSIT ONGOING
Fig. 1B	ECRT_27	ECRT	All_cells	DEPOSIT ONGOING
Fig. 1B	ECRT_28	ECRT	All_cells	DEPOSIT ONGOING
Fig. 1B	ECRT_29	ECRT	All_cells	DEPOSIT ONGOING
Fig. 1B	ECRT_30	ECRT	All_cells	DEPOSIT ONGOING
Fig. 1B	ECRT_31	ECRT	All_cells	DEPOSIT ONGOING
Fig. 1B	ECRT_32	ECRT	All_cells	DEPOSIT ONGOING
Fig. 1B	ECRT_33	ECRT	All_cells	DEPOSIT ONGOING

### Sheet: Human_scRNAseq_Fig1
Figure	Patient_ID	subdiagnosis	cell_type	processed_cells	reference
Fig. 1C-D.	SHH1	ATRT-SHH	all cells	2503	DEPOSIT ONGOING
Fig. 1C-D.	SHH1.2	ATRT-SHH	all cells	8024	DEPOSIT ONGOING
Fig. 1E-F.	MYC1	ATRT-MYC	tumoral cells	2962	DEPOSIT ONGOING
Fig. 1G-H.	MYC1	ATRT-MYC	myeloid cells	3968	DEPOSIT ONGOING
Fig. 1I-J.	MYC1	ATRT-MYC	T cells	7140	DEPOSIT ONGOING
Fig. 1E-F.	MYC1R	ATRT-MYC	tumoral cells	3917	DEPOSIT ONGOING
Fig. 1G-H.	MYC1R	ATRT-MYC	myeloid cells	6693	DEPOSIT ONGOING
Fig. 1I-J.	MYC1R	ATRT-MYC	T cells	9895	DEPOSIT ONGOING
Fig. 1E-F.	MYC2R	ATRT-MYC	tumoral cells	10673	DEPOSIT ONGOING
Fig. 1G-H.	MYC2R	ATRT-MYC	myeloid cells	6162	DEPOSIT ONGOING
Fig. 1I-J.	MYC2R	ATRT-MYC	T cells	10000	DEPOSIT ONGOING
Fig. 1E-F.	MYC3	ATRT-MYC	tumoral cells	1111	DEPOSIT ONGOING
Fig. 1G-H.	MYC3	ATRT-MYC	myeloid cells	2817	DEPOSIT ONGOING
Fig. 1I-J.	MYC3	ATRT-MYC	T cells	7979	DEPOSIT ONGOING

### Sheet: Ms_bulkRNAseq_Fig2B
Figure	Tumor_sub_type	cell_type	reference	link
Fig. 2B	ATRT_MYC	All cells	Lobón-Iglesias MJ, Andrianteranagna M, Han ZY, Chauvin C, Masliah-Planchon J, Manriquez V, Tauziede-Espariat A, Turczynski S, Bouarich-Bourimi R, Frah M, Dufour C, Blauwblomme T, Cardoen L, Pierron G, Maillot L, Guillemot D, Reynaud S, Bourneix C, Pouponnot C, Surdez D, Bohec M, Baulande S, Delattre O, Piaggio E, Ayrault O, Waterfall JJ, Servant N, Beccaria K, Dangouloff-Ros V, Bourdeaut F. Imagi…	https://www.nature.com/articles/s41467-023-42371-7
Fig. 2B	ATRT_MYC	All cells	Lobón-Iglesias MJ, Andrianteranagna M, Han ZY, Chauvin C, Masliah-Planchon J, Manriquez V, Tauziede-Espariat A, Turczynski S, Bouarich-Bourimi R, Frah M, Dufour C, Blauwblomme T, Cardoen L, Pierron G, Maillot L, Guillemot D, Reynaud S, Bourneix C, Pouponnot C, Surdez D, Bohec M, Baulande S, Delattre O, Piaggio E, Ayrault O, Waterfall JJ, Servant N, Beccaria K, Dangouloff-Ros V, Bourdeaut F. Imagi…	https://www.nature.com/articles/s41467-023-42371-7
Fig. 2B	ATRT_MYC	All cells	Lobón-Iglesias MJ, Andrianteranagna M, Han ZY, Chauvin C, Masliah-Planchon J, Manriquez V, Tauziede-Espariat A, Turczynski S, Bouarich-Bourimi R, Frah M, Dufour C, Blauwblomme T, Cardoen L, Pierron G, Maillot L, Guillemot D, Reynaud S, Bourneix C, Pouponnot C, Surdez D, Bohec M, Baulande S, Delattre O, Piaggio E, Ayrault O, Waterfall JJ, Servant N, Beccaria K, Dangouloff-Ros V, Bourdeaut F. Imagi…	https://www.nature.com/articles/s41467-023-42371-7
Fig. 2B	ATRT_MYC	All cells	Lobón-Iglesias MJ, Andrianteranagna M, Han ZY, Chauvin C, Masliah-Planchon J, Manriquez V, Tauziede-Espariat A, Turczynski S, Bouarich-Bourimi R, Frah M, Dufour C, Blauwblomme T, Cardoen L, Pierron G, Maillot L, Guillemot D, Reynaud S, Bourneix C, Pouponnot C, Surdez D, Bohec M, Baulande S, Delattre O, Piaggio E, Ayrault O, Waterfall JJ, Servant N, Beccaria K, Dangouloff-Ros V, Bourdeaut F. Imagi…	https://www.nature.com/articles/s41467-023-42371-7
Fig. 2B	ATRT_MYC	All cells	Lobón-Iglesias MJ, Andrianteranagna M, Han ZY, Chauvin C, Masliah-Planchon J, Manriquez V, Tauziede-Espariat A, Turczynski S, Bouarich-Bourimi R, Frah M, Dufour C, Blauwblomme T, Cardoen L, Pierron G, Maillot L, Guillemot D, Reynaud S, Bourneix C, Pouponnot C, Surdez D, Bohec M, Baulande S, Delattre O, Piaggio E, Ayrault O, Waterfall JJ, Servant N, Beccaria K, Dangouloff-Ros V, Bourdeaut F. Imagi…	https://www.nature.com/articles/s41467-023-42371-7
Fig. 2B	ATRT_MYC	All cells	Lobón-Iglesias MJ, Andrianteranagna M, Han ZY, Chauvin C, Masliah-Planchon J, Manriquez V, Tauziede-Espariat A, Turczynski S, Bouarich-Bourimi R, Frah M, Dufour C, Blauwblomme T, Cardoen L, Pierron G, Maillot L, Guillemot D, Reynaud S, Bourneix C, Pouponnot C, Surdez D, Bohec M, Baulande S, Delattre O, Piaggio E, Ayrault O, Waterfall JJ, Servant N, Beccaria K, Dangouloff-Ros V, Bourdeaut F. Imagi…	https://www.nature.com/articles/s41467-023-42371-7
Fig. 2B	ATRT_MYC	All cells	Lobón-Iglesias MJ, Andrianteranagna M, Han ZY, Chauvin C, Masliah-Planchon J, Manriquez V, Tauziede-Espariat A, Turczynski S, Bouarich-Bourimi R, Frah M, Dufour C, Blauwblomme T, Cardoen L, Pierron G, Maillot L, Guillemot D, Reynaud S, Bourneix C, Pouponnot C, Surdez D, Bohec M, Baulande S, Delattre O, Piaggio E, Ayrault O, Waterfall JJ, Servant N, Beccaria K, Dangouloff-Ros V, Bourdeaut F. Imagi…	https://www.nature.com/articles/s41467-023-42371-7
Fig. 2B	ATRT_MYC	All cells	Lobón-Iglesias MJ, Andrianteranagna M, Han ZY, Chauvin C, Masliah-Planchon J, Manriquez V, Tauziede-Espariat A, Turczynski S, Bouarich-Bourimi R, Frah M, Dufour C, Blauwblomme T, Cardoen L, Pierron G, Maillot L, Guillemot D, Reynaud S, Bourneix C, Pouponnot C, Surdez D, Bohec M, Baulande S, Delattre O, Piaggio E, Ayrault O, Waterfall JJ, Servant N, Beccaria K, Dangouloff-Ros V, Bourdeaut F. Imagi…	https://www.nature.com/articles/s41467-023-42371-7
Fig. 2B	ATRT_MYC	All cells	Lobón-Iglesias MJ, Andrianteranagna M, Han ZY, Chauvin C, Masliah-Planchon J, Manriquez V, Tauziede-Espariat A, Turczynski S, Bouarich-Bourimi R, Frah M, Dufour C, Blauwblomme T, Cardoen L, Pierron G, Maillot L, Guillemot D, Reynaud S, Bourneix C, Pouponnot C, Surdez D, Bohec M, Baulande S, Delattre O, Piaggio E, Ayrault O, Waterfall JJ, Servant N, Beccaria K, Dangouloff-Ros V, Bourdeaut F. Imagi…	https://www.nature.com/articles/s41467-023-42371-7
Fig. 2B	ATRT_MYC	All cells	Lobón-Iglesias MJ, Andrianteranagna M, Han ZY, Chauvin C, Masliah-Planchon J, Manriquez V, Tauziede-Espariat A, Turczynski S, Bouarich-Bourimi R, Frah M, Dufour C, Blauwblomme T, Cardoen L, Pierron G, Maillot L, Guillemot D, Reynaud S, Bourneix C, Pouponnot C, Surdez D, Bohec M, Baulande S, Delattre O, Piaggio E, Ayrault O, Waterfall JJ, Servant N, Beccaria K, Dangouloff-Ros V, Bourdeaut F. Imagi…	https://www.nature.com/articles/s41467-023-42371-7
Fig. 2B	ATRT_MYC	All cells	Lobón-Iglesias MJ, Andrianteranagna M, Han ZY, Chauvin C, Masliah-Planchon J, Manriquez V, Tauziede-Espariat A, Turczynski S, Bouarich-Bourimi R, Frah M, Dufour C, Blauwblomme T, Cardoen L, Pierron G, Maillot L, Guillemot D, Reynaud S, Bourneix C, Pouponnot C, Surdez D, Bohec M, Baulande S, Delattre O, Piaggio E, Ayrault O, Waterfall JJ, Servant N, Beccaria K, Dangouloff-Ros V, Bourdeaut F. Imagi…	https://www.nature.com/articles/s41467-023-42371-7
Fig. 2B	ATRT_SHH	All cells	Lobón-Iglesias MJ, Andrianteranagna M, Han ZY, Chauvin C, Masliah-Planchon J, Manriquez V, Tauziede-Espariat A, Turczynski S, Bouarich-Bourimi R, Frah M, Dufour C, Blauwblomme T, Cardoen L, Pierron G, Maillot L, Guillemot D, Reynaud S, Bourneix C, Pouponnot C, Surdez D, Bohec M, Baulande S, Delattre O, Piaggio E, Ayrault O, Waterfall JJ, Servant N, Beccaria K, Dangouloff-Ros V, Bourdeaut F. Imagi…	https://www.nature.com/articles/s41467-023-42371-7
Fig. 2B	ATRT_SHH	All cells	Lobón-Iglesias MJ, Andrianteranagna M, Han ZY, Chauvin C, Masliah-Planchon J, Manriquez V, Tauziede-Espariat A, Turczynski S, Bouarich-Bourimi R, Frah M, Dufour C, Blauwblomme T, Cardoen L, Pierron G, Maillot L, Guillemot D, Reynaud S, Bourneix C, Pouponnot C, Surdez D, Bohec M, Baulande S, Delattre O, Piaggio E, Ayrault O, Waterfall JJ, Servant N, Beccaria K, Dangouloff-Ros V, Bourdeaut F. Imagi…	https://www.nature.com/articles/s41467-023-42371-7
Fig. 2B	ATRT_SHH	All cells	Lobón-Iglesias MJ, Andrianteranagna M, Han ZY, Chauvin C, Masliah-Planchon J, Manriquez V, Tauziede-Espariat A, Turczynski S, Bouarich-Bourimi R, Frah M, Dufour C, Blauwblomme T, Cardoen L, Pierron G, Maillot L, Guillemot D, Reynaud S, Bourneix C, Pouponnot C, Surdez D, Bohec M, Baulande S, Delattre O, Piaggio E, Ayrault O, Waterfall JJ, Servant N, Beccaria K, Dangouloff-Ros V, Bourdeaut F. Imagi…	https://www.nature.com/articles/s41467-023-42371-7
Fig. 2B	ATRT_SHH	All cells	Lobón-Iglesias MJ, Andrianteranagna M, Han ZY, Chauvin C, Masliah-Planchon J, Manriquez V, Tauziede-Espariat A, Turczynski S, Bouarich-Bourimi R, Frah M, Dufour C, Blauwblomme T, Cardoen L, Pierron G, Maillot L, Guillemot D, Reynaud S, Bourneix C, Pouponnot C, Surdez D, Bohec M, Baulande S, Delattre O, Piaggio E, Ayrault O, Waterfall JJ, Servant N, Beccaria K, Dangouloff-Ros V, Bourdeaut F. Imagi…	https://www.nature.com/articles/s41467-023-42371-7
Fig. 2B	ATRT_SHH	All cells	Lobón-Iglesias MJ, Andrianteranagna M, Han ZY, Chauvin C, Masliah-Planchon J, Manriquez V, Tauziede-Espariat A, Turczynski S, Bouarich-Bourimi R, Frah M, Dufour C, Blauwblomme T, Cardoen L, Pierron G, Maillot L, Guillemot D, Reynaud S, Bourneix C, Pouponnot C, Surdez D, Bohec M, Baulande S, Delattre O, Piaggio E, Ayrault O, Waterfall JJ, Servant N, Beccaria K, Dangouloff-Ros V, Bourdeaut F. Imagi…	https://www.nature.com/articles/s41467-023-42371-7

### Sheet: Mice_scRNAseq_Fig2
Figure	Mouse_ID	sample_ID	sample_type	tissue_location	treatment	cell_type	processed_cells	reference
Fig. 2C	R26S2-1	R26S2_Tum_live	Tumor	Flank	No	All cells	1269	Manriquez et al. 2025 (in revision)
Fig. 2C	R26S2-2	R26S2R2_Tum_live	Tumor	Flank	No	All cells	1589	Manriquez et al. 2025 (in revision)
