## Supplementary material for "Dual PD-L1/TIGIT blockade induces PNAd⁺ HEV-like vessels and CD62L⁺ lymphocyte recruitment, driving rhabdoid tumor rejection": Data Supplementary 2

### Sheet: Human
Signatures for single-cell annotations (Figure 1)
Cycling (Azizi et al. 2018 / Whitefield et al. 2002)	CAL-SHH (SHH infratentorial) tumor cells (Lobon-Iglesias et al. 2023)	Mature Oligodendrocytes (Marton et al. 2019)	Fibroblasts (Guimaraes et al. 2024)	Endothelial cells (Guimaraes et al. 2024)	Myeloid cells (Salcher et al. 2021)	T cells (Guimaraes et al. 2024)	B cells (Guimaraes et al. 2024)	CD14 Monocytes (Ramos et al. 2020)	CD16 Monocytes (Ramos et al. 2020)	Macrophages (Ramos et al. 2020)	ISG15 Mac (Ramos et al. 2020)	Dendritic cells (Ramos et al. 2020)	Neutrophils (Zilionis et al. 2019)	CD4 Tconvs (Salcher 2022)	Tregs (Zemmour 2018)	CD8 T cells (Salcher 2022)	Innate-like T cells (Choi et al. 2022)
AURKA	WNT3A	PMP22	COL1A1	VWF	CLEC9A	CD3E	MS4A1	S100A8	LTB	APOE	IFIT1		PI3	CD40LG	TNFRSF1B	APOBEC3H	ZBTB16
BIRC5	NTNG2	PLP1	COL1A2	CCL21	XCR1	CD4	MZB1	S100A9	LINC01272	C1QC	RSAD2	FCER1A	CXCL8	FXYD7	IKZF2	CCR5	KLRB1
BUB1	PAX1	MOG	MFAP4	CLDN5	CD1C	CD8A	CD79A	S100A12	IFITM2	APOC1	CXCL10	CLEC10A	G0S2	GTSCR1	IL2RB	CD8A	MAP3K8
BUB1B	NEUROD4	MBP	PLAC9	CLEC14A	CLEC10A	NKG7	VPREB3	VCAN	CD52	RNASE1	IFIT3	AREG	CXCR2	IL2	TNFRSF9	CD8B	TYROBP
CCNA2	NSG2	KLK6	MEG3	RAMP3	PKIB	CD2	BANK1	THBS1	RHOC	GPNMB	IFIT2	JAML	S100A8	IL23A	CTLA4	CRTAM	KLRG1
CCNB1	ACTL6B	APOD	DCN	CDH5	YWHAH	CD3D	TNFRSF13C	S100A4	CYTIP	A2M	USP18	HLA-DPB1	FCGR3B	IL7R	IL2RA	EPHA1	KLRD1
CCNB2	SOX1		PDGFRB	FCN3	AOC1	TRBC1	IGHM	SLC11A1	MTSS1	JUN	ISG15	HLA-DQA1	IL1R2	LDLRAP1	FOXP3	GZMK	NCR3
CCNF	DCX		COL6A2	CA4	HMSD	CD7	CD19	C5AR1	CFD	CTSL	CXCL11	HLA-DRA	PROK2	LINC00402	TNFRSF18	LAG3	IL2RB
CDC20	EN1		C1S	RAMP2	NCCRP1	CD247	POU2AF1	CLEC4E	PAG1	TREM2	MX1	HLA-DPA1	IFITM2	NSG1	TNFRSF4	LINC00944	IL15RA
CDC25B	EN2		CCDC80	SLCO2A1	TREML1	CD3G	FCRLA	SLC25A37	NKG7	PDK4	CCL8	CST7	CSF3R	PASK		OASL	NKG2D
CDC25C	FGF8		COL6A3	PCAT19	ADAMDEC1	PRF1	BLK	NAMPT	LYPD2	SEPP1	TNFSF10	HLA-DQA2	TREM1	TCF7		SLF1	PRF1
CDK1	HES3		FBLN1	TMEM100	ADORA3	GZMA	PAX5	CFD	LST1	C1QB	IFITM1	CD1C	AL034397.3	TNFSF8		TRGC2	TBX21
CDKN2D	IRX1		COL5A2	VWF	AMDHD2	TRBC2	IGHD	OLR1	FCGR3A	C1QA	NT5C3A	CD1E	AC245128.3			TRGV10
CENPA	IRX2		MMP2	CALCRL	CCL13	LCK	RP5-887A10.1	APOBEC3A	TCF7L2	CTSD	CMPK2	IL1R2	OSM			TRGV2
CENPF	OTX2		PCOLCE	ESAM	CCL7	KLRB1	LINC00926	SOD2	CDKN1C	DAB2	ISG20	HLA-DQB1	IVNS1ABP			ZNF683
CKS2	PAX3		THBS2	FAM107A	CCL8	IL2RB	TCL1A	S100A6	LILRB2	MMP9	APOBEC3A	LGALS2	IL1RN
KIF20A	SOX2		LUM	PTPRB	CD163L1	BCL11B	HLA-DOB	EREG	CNIH4	LGMN	OAS1	SLC38A1	BCL2A1
PLK1	FABP7		COL6A1	ADGRL4	CD209	CTSW	CD79B	CXCL10	TIMP1	PLTP	GBP1	NDRG2	S100P
RACGAP1	OTX2		ISLR	SDPR	CHIT1	GZMM	CXCR5	CXCL11	STXBP2	SLC40A1	HERC5	C12orf45	S100A9
TOP2A	ID4		C1R	AQP1	CHST13	GPR171	FAM30A	FCN1	POU2F2	SPP1	OASL	PMAIP1	S100A12
	TTYH1		DPT	HYAL2	CMKLR1	GZMH	ADAM28	—	PECAM1		IFIH1	DNASE1L3	FFAR2
			SFRP2	NOSTRIN	CRYBB1	CD96	TNFRSF13B				OAS3		HCAR3
			THY1	EGFL7	FOLR2	CD6	CD22				IFI6		VNN2
			COL5A1	BTNL9	GAL3ST4	ZAP70	DERL3				OAS2		HCAR2
			FBN1	EDN1	GSDMA	TIGIT	FCER2				IFI35		FPR1
			ADH1B	LDB2	GSDME	GZMK	FCRL5				MX2		CMTM2
			PRELP	MMRN2	HAMP	KLRD1	IGHG2				EPSTI1		NAMPT
			IGFBP6	SLC9A3R2	HS3ST2	CD8B	LY9				IFI44L		CXCR1
			IGFBP5	FLT1	HTRA4	TRAT1	P2RX5				LY6E		LRG1
			COL14A1	CX3CL1	IGSF21		POU2F2				IFITM3		TNFAIP6
			CXCL12	F2RL3	KCNJ5						DDX58		PHACTR1
			BGN		L3MBTL4-AS1						GBP5		ADM
					LILRB5						SAMD9L		CLEC4E
					MERTK						IFI44		KATNBL1
					MRO						HESX1		DGAT2
					MT1G						SAMD9		LCP2
					MT1H						XAF1		FPR2
					PLA2G7						GBP4		GCA
					PMFBP1						IL27		PLEK
					SDC3						CCL2		CXCL1
					SLAMF9						IL4I1		AQP9
					SLC12A5						NEXN		AL356273.3
					SLC36A1						DEFB1		USP10
					SLC38A7						ETV7		SLPI
					SLC46A1						UBE2L6		CCRL2
					SPP1						HELZ2		SOD2
					TM4SF19						STAT1		ALOX5AP
					TMEM86A						GMPR		MXD1
					TMIGD3						IFI27		MMP25
					ASGR1								IER3
					ASGR2								LIMK2
					CCL20								PPIF
					CD300E								SMIM25
					EREG								CYSTM1
					FCN1								FOS
					GPBAR1								LINC01001
					IL10RB-DT								MME
					LILRA1								SAT1
					NRG1								ADGRG3
					PRAM1								MTHFS
					PTX3								AC023157.3
					RNASE2								CEBPB
					SERPINB2								CDA
					VSTM1								CCL4L2
					ZEB2-AS1								CYP4F3
					AC012368.1								FLOT1
					ADGRE3								IRAK2
					ADGRG3								MAP1LC3B
					BTNL8								LITAF
					CMTM2								IL1A
					CXCR1								RILPL2
					CXCR2								LINC01506
					CYP4F3								CLEC4A
					FCGR3B								ANP32A
					KATNBL1								TRIB1
					LINC00528								XPO6
					LINC01506								DUSP1
					MBD6								TNFRSF1A
					MGAM								MBOAT7
					NFE4								KCNJ15
					PROK2								ACSL1
					TNFRSF10C								TDP2
					ADCYAP1								RIPOR2
					CADPS								RALGDS
					CALB2								ATP2B1-AS1
					CDK15								UBE2B
					CPA3								CPD
					CTSG								BASP1
					CTTNBP2								PADI4
					ENPP3								DOK3
					GATA1								MAP1LC3B2
					GCSAML								C15orf48
					GMPR								H3F3A
					HDC								ETS2
					HPGDS								IFIT3
					IL1RL1								NSMAF
					KCNH2								LRRK2
					KIT								RNF24
					LIF								MSRB1
					LTC4S								FGR
					MS4A2
					NTRK1
					RGS13
					SLC18A2
					SLC45A3
					SVOPL
					TPSAB1
					TPSB2
					TPSD1
					TPSG1
					CLEC4C
					LILRA4

### Sheet: Mouse
Signatures for single-cell annotations (Figures 2-3)
Cycling (Azizi et al. 2018 / Whitefield et al. 2002)	Fibroblasts (Liu et al. 2025)	Endothelial cells (Liu et al. 2025)	Monocytes (Zilionis et al. 2019)	Macrophages (Zilionis et al. 2019)	DCs (Liu et al. 2023)	Neutrophils (Zilionis et al. 2019)	NKs (Zilionis et al. 2019)	Cd4 T cells (Yofe et al. 2022)	Cd8 T cells (Yofe et al. 2022)	MoMac_DCs (Zilionis et al. 2019)	T cells (Zilionis et al. 2019)	B cells (Zilionis et al. 2019)	Ifit1 MoMa (Yofe et al. 2022)	Monocytes (Liu et al. 2023)	cDC1 (Bosteels et al. 2021)	cDC2 (Bosteels et al. 2021)	MregDC (Maier et al. 2020)	pDC (Bosteels et al. 2021)	MoDC (Backer et al. 2010)	Naive (Pauken et al. 2021)	Tregs (Zemmour et al. 2018)	IFNa response (Niborski et al. 2022)
Aurka	Col1a1	Pecam1	F13a1	Retnla	Clec10a	Retnlg	Gzma	Cd4	Il2ra	Fscn1	Igfbp4	Fcmr	C3	Ly6c2	Xcr1	Mgl2	Gstp1	Irf8	Itgam	Sell	Cd4	Il2
Birc5	Col1a2	Cldn5	Vcan	Ccl17	H2-Aa	S100a9	Klrb1c	Foxp3	Klrc1	Fn1	Tcf7	Cd79b	Apoe	Hp	Clec9a	Irf4	Ido1	Cd209a	Cd209a	Nsg2	Foxp3	Isg15
Bub1	Col3a1	Eng	Plac8	C1qa	H2-Dmb2	S100a8	Ccl5	Il2ra	Tnfrsf9	Ear1	Lef1	Ms4a1	Rsad2	S100a4	Cadm1	H2-DMb2	Atox1	H2-DMb2	Sirpa	Tmem108	Il2ra	Isg20
Bub1b	Fn1	Cdh5	Ifi27l2a	Fcrls	Ckb	Mmp9	Ncr1	Il2rb	Ikzf2	Chil3	Cd3d	Ebf1	C1qa	Plac8	Itgae	Cfp	Birc3	Siglech	Cd14	Rplp1	Il2rb	Ifit3
Ccna2	Dcn	Emcn	Rnf213	Cxcl16		Lcn2	Klra4	Tnfrsf4	Ccl5	Lpl	Bcl11b	Cd19	Ly6c2		Cd24a	Cd300a	Ccl19	Ccr9	Ccr2	Rps20	Tnfrsf4	Ifit3b
Ccnb1			Ms4a6b	Mdfic		Cxcl2	Cma1	Ikzf2	Icos	Ace	Dapl1	Pou2af1	Spp1		Pbx1	Fh1	Ccr7	Tcf4	Fcgr1	Rps24	Ikzf2	Bst2
Ccnb2			Hpse	Ccr5		Emc7	Klra9	Ctla4	Tnfrsf18	Ccl22	Cd3e	Vpreb3	Ifit1		Cst3	S100a4	Cd40	Bst2	Cx3cr1	Tcf7	Ctla4	Ifit1
Ccnf			Ifi47	Ccl12		Il1r2	Klra13-ps	Gpr83	Tcf7	C1qa	Cd3g	Scd1	Lyz2		Irf8		Cd83	Cd7	Ly6c2	Lef1	Gpr83	Malat1
Cdc20			Ly6c1	Mafb		G0s2	Klra7	Capg	Gzmb	C1qb	Ms4a6b	Bank1	Plac8		Gcsam		Cdkn1a	Kmo	Fcgr3	Rps16	Capg	Rtp4
Cdc25b			Ifi204	Bcl2l11		Clec4d	Klra3	Izumo1r	Ctla4	Fabp5	Nsg2	H2-Ob	Ccl7		Id		Cflar	Klrd1	Fcgr2b	Rpl12	Izumo1r	Irf7
Cdc25c			Rfx2	C1qb		Csf3r	Klre1	Chchd10	Cd7	Ear2	Dgka	Fcer2a	Cxcl10		Cd81		Clic2		C5ar1	Rps10	Chchd10	Usp18
Cdk1			Atp2b1	Cd81		Il1b	Klrc1	Tnfrsf18	Cxcr6	Cxcl16	Lat	Blk	Sell		Cd36		Csf2ra		Csf1r	Rps19	Tnfrsf18	Zbp1
Cdkn2d			Ms4a6c	Cd86		Mmp8	Eomes	Dapl1	Xcl1	Apoe	Cd28	Pax5	Cd44		Wdfy4		Dapp1		Mrc1	Klf2		Cxcr3
Cenpa			Trim30a	Thy1		Stfa2l1	Nkg7	Igfpb4	Cd8b1	C1qc	Fam78a	H2-DMb2	Ccr1		2003-09-01		Eef1a1		Adgre1	Atp1b1		Slfn1
Cenpf			Gm20203	Mgl2		Slc40a1	Klra8		Gzmk	Tmem176b	Kcnn4	Cd22	Sdc4		Klrb1b		Aeif1		2001-03-01	Rpl13		Samhd1
Cks2			Ndrg1	1500011K16Rik		Arg2	Klrc2		Ccl4	Clec4a1	Thy1	Cd55	Lrp1		Ncoa7		Erich1		Marchf1	Rps27a		Igtp
Kif20a			Aoah	Ctsc		Retnlb	Klri2		Cd3d	S100a4	Kbtbd11	Fcrl1			Trim35		Fnbp1		Mertk	Rps5		Hspa1a
Plk1			Ms4a4c	Cox7b		Slfn4	Serpinb9b		Csf2	Ccl17	Pdk1	Ralgps2			Ccl17		Fsn1			Rpl23
Racgap1			Ly6c2	Ccl7		Lmnb1	Gzmb		Cd69	Axl	Gm8730	Fchsd2					Gpr157			Klra7
Top2a			Epsti1	Wdr3		Trem1	Klrb1b		Lef1	Cst3	Smc4	Rasgrp3					Gpx4			Rps29
			Gm9733	AA467197		Ets2	Fasl		Klrd1	Lyz1	Tnfsf8	Cxcr5					Grsf1			Pde2a
			Atf3	Ccl4		Thbs1	Il2rb		Pdcd1	Serpinb10	Gm10073	Tnfrsf13c					Id2			Rpl36a
			Ppp1r9b	Hgf		Slpi	Klrb1f		Prf1	Lyz2	Gramd3	Cr2					Kif2a			Rpl8
			Tmpo	Tmem214		Letm1	Serpinb9		Cd160	Plet1	Rplp1	Cnn3					Lad1			Rpl21
			Zswim6	Got1		Slc16a3	Klrg1		Itgb7	F13a1	Cd5	Mef2c					Lamp3			Rps28
			Tnfrsf21	Slc7a11		Nudt4	Klrd1		Cd4	Klf4	Eef1b2	Siglecg					Lsp1			Rpl32
			Alox5ap	Mmp19		Gm5483	Klrk1		Cd40lg	Cd36	Vipr1	Moap1					Ly75			Rpl10a
			Hopx	Glb1		Chil1	Prf1			Tppp3	Icos	4930402H24Rik					Marcks			Rps27
			Stard9	Tmem176a		Asprv1	Klrb1a			Clec4a3	Cd6	Cacna1i					Marcksl1			Rps4x
			Stom	Ndufb3		Il1rn	Il12rb2			Gsto1	Izumo1r	Parp1					Mgll			Rps18
			Trafd1	B4galt1		Tnfaip2	Klra10			Csf1r	Fam46c	Snx2					Myl6			Rpl30
			AI607873	BC003965		Lrg1	Car2			Mrc1	Rplp0	Chchd10					Nfkb1			Rps7
			Gm5617	AC116115.1		S100a11	Arl4d			Dab2	Als2cl	Trim34a					Nub1			Rpl35a
			Celf4	0610030E20Rik		Cd300lf	Ifitm10			Cacnb3	Tgtp2	Gga2					Poglut1			Klra6
			Dusp22	Bcl2l1		Hp	Arsb			Mmp12	Gm14165	Snx8					Ptpn1			Rplp0
			Mospd3	Pqlc1		C5ar1	Pisd-ps2			Apoc2	Tgtp1	A530040E14Rik					Rab8b			Rpl35
			Mtus1	Zmynd15		Spc24	Id2			Gm14328	Trib2	Btla					Rab9a			Rps23
			Erlin1	Cish		Il1f9	Serpinb6b			Tbc1d9	S1pr1	Srpk3					Rassf4			Rpl39
			C3	Apoa1bp		Adipor1	Dok2			Anxa5	Rapgef6	Hes6					Syngr2			Rpl27a
			Unc93b1	H2-Eb1		Cd300ld	Sh2d2a			Rras	Gm10275	Rasgef1b					Tmem176a			Rps13
			Cmtm7	Rab20		Ccrl2	Tbx21			Tmem176a	Fam102a	Cd74					Tmsb10			Treml2
			Cd177	Tubb2a		Cd101	Samd3			Gpnmb	Dusp10	Bach2					Tnfaip2			Rps21
			Ifitm3	Gm6222		Fpr2	Pik3r1			Ifitm3	Pced1b	Zfp318					Traf1			Rps8
			G6pdx	Mfsd1		Pglyrp1	Camk2n1			Anxa4	Klk8	Helz2					Tubb			Rpl9
			Clec12a	Src		Ankrd33b	Gvin1			Cd300e	Gm15500	Sh3bp5					Txn			Rpl18a
			Fos	Fmnl2		Mcl1	Tmem37			Abhd12	Odc1	Myo1e					Vopp1			Rps3
			Atf6	Ncf1		Wfdc21	Gm4070			Prdx1	Tpt1	Pgap1					Zfas1			Rpl36
			S100a4	Csnk2b		Pygl	Klra1			Hebp1	Plcg1	Zfp36l1								Rpl17
			Mgst1	Gpbp1l1		Fbxl5	Ctsw			Mafb	Foxp3	Swap70								Rpsa
			Kdm7a	Cox8a		Fosl2	Khdc1a			Tmem51	Gtf2i	Prkce								Rpl37a
						Cd33	Ifng			Crip1	Tdrp	H2-Eb2								Sidt1
						Trem3	Lpin1			Ctss	Rps18	Pxk								Fam101b
						Gda	Ifngr1			Mt1	Rpl5-ps1	Pxdc1								Rps6
						Dhrs9	Peak1			Lamp1	Rps16	B3gnt5								Cd7
						Pbx1	Dapk2			Sh3pxd2b	Rplp1-ps1	Cd81								Rplp2
						Cdc27	Khdc1c			Atp6v0d2	Rpl3	H2-Oa								Rps9
						Gsr	Smad3			Mnda	Gm5244	Csnk1g3								Il6ra
						Stfa2	Prdm1			Mgl2	Themis	Sesn1								Rpl38
						Msrb1	Ugcg			F7	Rpsa	Gm12543								Rpl37
						Cd300lb	Xcl1			Ctsk	Gm17511	Cd38								Rps14
						Dhrs7	Chsy1			Ifi205	Tnfrsf4	Mif4gd								Klf3
						Ngp	Ahnak			Fabp4	Rps6	Id3								Rpl18
						Cpd	Nrarp			Ear10	St8sia1	Cd72								Rps12
						Trim30b	Tmem181b-ps			Lima1	Ccdc64	Pmf1								Cmah
						Rdh12	Spn			Saa3	Satb1	Ptpn13								Rps3a1
						Ndel1	D8Ertd82e			Ifi30	Gm9396	Traf5								Rpl22l1
						2810474O19Rik	1700025G04Rik			Mt2	Gm14513	Pyhin1								Rpl19
						Arrdc3	Lta4h			Eno3	Gnb2l1	Bcar3								Mt-Nd2
						Jdp2	Adamts14			Atox1	Rps3	Cd40								Rpl15
						Pla2g7	Arap2			Lsr	Saraf	Snx30								Rpl41
						Crispld2	Ctla2b			Dbi	Rpl5	Txndc16								Rpl11
						Chac1	Stat4			Hfe	Gm13777	Plekha2								Txk
						Lpcat2	Kcnj8			Smpdl3a	Ift80	Tsc22d3								S1pr1
						Ccr1	Pdgfb			Vim	Pydc3	Smap2								Rpl28
						Ceacam10	Klra5			Zmynd15	Ssbp3	Daf2								Rps15a
						Ogfrl1	As3mt			Anxa3	Rps14	1700021K19Rik								Gnb2l1
						Timeless	Ccr5			Dpep2	Gm6472	Cd37								Rpl5
						Snap23	H2-Q6			Arg1	Peli1	H2-Aa								Rpl26
						Cdk2ap2	Ctla2a			Ctsc	Gm15421	Strbp								Igfbp4
						Siglece	Baiap3			Nav1	Itk	Pold4								Mt-Atp6
						Scnn1a	Tnik			Shtn1	Rplp2	Foxp1								Ighm
						Padi4	Pde2a			Idh1	Gm9493	Prkcb								Rpl22
						Clec5a	Wscd2			Tmem106a	RP24-291E8.2	H2-Ab1								Rps26
						Cxcr2	Gm4956			Adgre4	Rps28	Nap1l1								5730508b09rik
						Stx11	S1pr5			Ms4a6d	Rpl18	Gm4204								Eef1b2
						Slc35a5	H2afz			Stom	Rpl39	Rfc1								Ssh2
						Rnf149	Cipc			Ccdc109b	Rpl39-ps	Lmbrd1								Rps11
						Ppp1r3d	Ywhaq			Aif1	Ctla4	4930523C07Rik								Rpl3
						Fos	Slc25a24			Adrbk2	Rps23	Snn								Rps2
						Rsad2	Itgb1			Pros1	Tpt1-ps3	Syvn1								Socs3
						A530064D06Rik	Epsti1			Mgat4b	Tbkbp1	Ptp4a3								Ly6c2
						Cd14	Pogk			Lipa	Lcn4	Vars								Tnfsf8
						Tmem154	Itgal			Flrt3	Gm10263	A630001G21Rik								Pik3ip1
						Steap4	Osbpl3			Naaa	Zfp281	Cdk19								Rpl34
						Sorl1	Hsd11b1			Gyg	Rpl36a	Akap12								Mt-Nd4
						Per1	Pla2g16			Myo1g	Eef1a1	Gm14807								Rpl14
						Cxcl3	Elk3			Scarb1	Npm1	Rabgap1l								Bcl2
						Pilra	Gramd4			Pnp	Il7r	Map4k1								Id3
						Atg3	Cd59b			Sdc3	Rpl22l1	Lbh								Mt-Co3
						Picalm	Anxa6			Myof	Rps15a	Mgrn1								Satb1
						Acta2	Cd160			Gngt2	Rpl3-ps1	Ffar1								Tdrp
						Pxn	Ccnd2			Tubb6	Rps4x	H2-Eb1								Mt-Nd5
						Nlrp12	Sytl2			Vcan	Rpl13a	Tff1								Rpl29
						Gm5150	Aoah			Plod3	Lrig1	Lrrk2								Mt-Nd1
						Gadd45a	Runx3			Slc12a2	Rpl36a-ps2	Slc45a3								Rpl10
						Rnf144a	Gimap4			Cd302	Rps16-ps2	Eml4								Tpt1
						Adam8	Ube2g2			Dapk1	Rps27a	Icosl								Rpl4
						Tmcc1	Armc1			Dhrs3	Rpl14	March1								Mt-Nd4l
						Oasl2	Dusp2			Hsd3b7	Rpl32	Lpcat1								Gramd3
						Sfxn5	Gramd1b			Adap1	Rpl12-ps1	Ephx1								Mt-Cytb
						Glipr1	H2-Q7			Htra2	Slc17a9	N4bp2								Rgs10
						Usp32	Adora2a			Lgmn	Rpl13	Grap								Rasgrp2
						Slfn1	Abcb1a			Fcgr1	Gm8624	BC094916								Rps15
						Dusp1	Mcm6			Batf3	Rps24	St6gal1								1810006j02rik
						Mrgpra2b	Ptprc			Camkk2	Rpl19	Samd9l								Foxp1
						Cd177	Ptpn4			Krt79	Rpl23	Ccr6								Rapgef6
						Sgms2	Mcam			Pparg	Wdr89	Ciita								Mt-Nd3
						Entpd3	Mtmr12			Cttnbp2nl	Rpl17	Dennd5b								Gm9493
						Pdlim7	Fryl			Socs2	RP23-263B18.4	RP24-326F21.2								Rps27rt
						Mrgpra2a	Smc5			Atpif1	Rpl9-ps6	Acsf2								Tmsb10
						Fgl2	Atp8b2			Plekhb2	Gm15198	Tpst1								Gimap6
						Tpd52	Phactr3			Plin2	Rpl17-ps8	Birc3								Il4ra
						Coq10b	Ide			Plxnb2	Rps7	Gpd1l								Zfp36l2
						Hist1h2bc	Clnk			Celf4	Rps21	Sfn								Kbtbd11
						Ninj1	Pgrmc1			Amz1	Gm9083	Bin1								1700025g04rik
						Vegfa	S100a13			Tnfrsf21	Rps5	Mtss1								Ccr7
						Mcemp1	Ndfip2			Vwa5a	Rps8	Fam214a								Il6st
						Ppp1r3b	Plscr4			Smpdl3b	Rpl23a	H3f3a								Gm26917
						Trib1	Hopx			Flt1	Fam101b	Bend5								Emb
						Snrk	Dnajb4			Fam46a	Rpl9	Dnajc9								Sh3bp5
						Gm6480	Cpne7			Treml4	Rps3a1	Bfsp2								Arl4c
						Rnf11	Gm8203			Cyp4f16	Rpl23a-ps3	Ell3								Fam65b
						S100a6	Rab37			Dstn	Bzw2	Med13								Arl5c
						Mydgf	Gm8909			Bcl2a1b	Rps29	Rere								Gm10073
						H2-Q10	Zcchc18			Fcgrt	Rpl30	Camk2d								Ablim1
						1110007C09Rik	Nhp2l1			Rnh1	Eif3e	Stac2								Npm1
						B430306N03Rik	Gpc1			Bcl2a1d	Rpl10a	Tlr1								Cd69
						Lilra6	Gm13007			Mfge8	Gm14085	Rfx5								Rras2
						Cebpb	Pear1			Parl	RP23-286M22.2	Blvrb								Rps25
						Rab11fip1	Itga4			Ctsd	Rps8-ps1	Cpm								Pdlim1
						March7	Nrgn			Gatm	Gm11942	Tfam								Zfp36
						Rtp4	Atad1			Sowahc	Gm9625	Cmah								Limd2
						Ppp1r2	Stk32c			Map3k14	Rasgrp1	Prpsap2								Atp11b
						Clec7a	Ndnf			Lrp1	Rps17	Ceacam13								Hmgn1
						BC049730	Txk			Bag3	Rpl4	Dgkd								Gm42418
						Cpeb2	Rpa2			Hexa	Inpp4b	Myc								Clec2i
						Ffar2	Dennd4c			Ifitm6	Gm14586	Hmgn1								Dgka
						Mboat7	Hcst			Slamf8	F2rl1	Fam65b								Irf1
						Kdm7a	Serpina3g			Ehd4	Gm15501	Rbm43								Ppp1r15a
						Ptafr	Tnfsf12			Spp1	Rps10	Filip1l								Mgst2
						Dgat2	Dnajc1			Spint1	Gm16210	Smchd1								Dapl1
						Slc27a4	Letmd1			Snx1	Sema4f	Cerk								Snhg12
						Btg2	Efhd2			Tmem150c	Sidt1	Asxl2								Pag1
						Tnfrsf1a	Cnep1r1			Sh3bgrl	Ehd3	Mzb1								Gm26740
						Slc7a11	Med28			Aprt	Rpl15	Card6								Pim2
						Txn1	Abcg2			Zfyve9	Rps15	Tmem243								Nop10
						Map1lc3b	Aim1			Rasa4	Rpl8	Rel								Rasa3
						BC030499	Mmgt2			Krt19	Gm16073	Pou2f2								Fam189b
						Trpm2	H2-D1			Fcgr2b	Rpl19-ps11	Aida								Tsc22d3
						Plaur	Agpat3			Il18	Gm14446	Cdt1								Bbc3
						Gpsm3	Ppm1j			Tep1	Tmie	Zbtb18								Rpl31
						Mtus1	Tm6sf1			Anpep	Gm15013	Tmed8								Txnip
						Txn-ps1	Cdk2ap1			Mfsd7c	Mgst2	Abca1								Pik3r5
						Rasgrp4	Sppl3			Abi3	Rpl10a-ps1	Lrat								Rnf138
						Cass4	Bin2			Ceacam1	Gm21957	Arf6								Crlf3
						Gadd45b	Rbbp4			Olfm1	Tpt1-ps1	Fgd2								Myc
						Prc1	Nck1			Lilra5	Gm13038	Slc4a7								Hspe1
						Clec4e	Adamts10			Ap2a2	Rps11	Macf1								Pdcd4
						Siglecf	Smc2			Pid1	Rpsa-ps2	Epb4.2								Gzmm
						Pgd	Gimap8			Msr1	Bdh1	Gdf11								Impdh2
						Fpr1	Gzmk			Plxnd1	Chst2	Pold1								Ier2
						Ckap4	Kcnip3			Pla2g15	Rps2	Myo1c								Plcxd2
						9830107B12Rik	Tnfrsf9			E2f1	Lrwd1	Vmn1r115								Jun
						Sdcbp	2007-09-01			Acer3	Rpl27a	Scaf11								Eef1g
						Pilrb1	Supt6			Lgals3	Gm13092	Pdia4								Klhl6
						Glrx	Spata13			Etv3	Galnt10	Icam2								Sptbn1
						Cmtm6	Gm12184			Cidec	Gm15032	Sipa1								Acp5
						Hcar2	Mta1			Glud1	Gm12058	Trim35								Smad7
						Slc2a1	Syne3			Ctsa	Gm9320	Cdc25b								Gpr18
						4632428N05Rik	Sp100			Marco	Sh3kbp1	Klhl14								Nfkbiz
						Tarm1	Gfi1			Ank2	Gm10126	Chst10								Actn1
						Sepn1	Azi2			Hpgd	Gm21960	Trim7								Bzw2
						2010005H15Rik	Kcnab2			Dusp3	Tesc	Gorasp2								Foxo1
						Clec4n	H2-K1			Ddhd1	Rpl29	Gm10662								H2-Ke6
						Entpd1	Tshz3			Lrp12	Rps13	Gm5891								Jak1
						Egln3	Raph1			Tsen34	RP24-383C4.1	H2-DMa								Chd3
						Dfna5	Tnk2			Abcc5	Rps10-ps1	Ube2d1								Fos
						Midn	Pcna			Chil4	Mif	Slc12a6								Bola2
						Pram1	Lsm14a			Gm10116	Inadl	Bptf								Arhgap15
						Ikbkap	Pcna-ps2			Ftl1	Gm5963	Slc38a9								Gm11808
						Rab6a	Plekhf1			Nostrin	BC021614	Ca								Macf1
						Svopl	Esyt1			Dnase1l1	Gm8805									Epb41l4aos
						Hist1h4i	Armcx2			Cx3cr1	Rps13-ps1									Klhdc2
						Pilrb2	Arhgap26			Avpi1	Rnf7									Klk8
						Pde4b	Zbtb1			Adam9	Gm7393									Lars2
						Ggt5	Racgap1			Got1	Gm10653									Fcer1g
						Abtb1	Nr4a2			Ceacam15	Ass1									Ay036118
						Carhsp1	Nans			Abcg1	Gm5835									Il7r
						Cmip	Vps37b			Ifi204	Gm11472
						Glis3	Mbd1			Gm13998	Pitpnm2
